# Kinetic patterns of single cell gene expression discriminate between the murine cellular responses to live attenuated and inactivated Yellow Fever vaccines

**DOI:** 10.1101/2024.11.26.625490

**Authors:** Budha Chatterjee, Christopher T. Boughter, Katrina Gorga, Yuko Ohta, Carly Blair, Elizabeth M. Hill, Zachary Fasana, Maxine Atuheirwe, Adedola Adebamowo, Farah Ammar, Natarajan Ayithan, JP Courneya, Ivan Kosik, Vel Murugan, Wilbur H. Chen, Marcela F. Pasetti, Martin Meier-Schellersheim, Nevil J Singh

## Abstract

The success of the live attenuated Yellow Fever vaccine (YF17D) that elicits immunity lasting over thirty years has made it a widely used model to understand the generation of durable protection. We compare the early single-cell level transcriptional response in mice to YF17D and an adjuvanted-inactivated, but less effective version (InYF). Within the first week, we identify 70 kinetic patterns in 45 cellular clusters, majority of which discriminate between the two formulations, some in a tissue and sex-specific manner. Intriguingly, differential transcripts fall into two categories, one whose association with YF17D or InYF is maintained even when decoupled from their cell-type of expression and the other where such cell-plus-gene pairing is critical to maintain differential marker status. We demonstrate applications of this resource, by identifying B cells with varied interferon and antigen responsiveness in relation to each vaccine. This high-resolution dataset is amenable to further biomarker discovery and hypothesis generation.
