## Supplementary Tables (Chatterjee et al) for "Kinetic patterns of single cell gene expression discriminate between the murine cellular responses to live attenuated and inactivated Yellow Fever vaccines": Table S1.xlsx

### Sheet: sheet 1
(A) Cell surface markers
cluster no.	cluster symbol	positive	negative
1	t1	CD4, CD5, TCR.Bchain, CD3	CD19, I.A-I.E
2	b1	CD19, I.A-I.E	TCR.Bchain, CD4, CD5
3	b2	I.A-I.E, CD19	TCR.Bchain, CD4, CD5
4	b3	CD19, I.A-I.E	TCR.Bchain, CD4, CD5
5	t2	CD8b, CD8a, CD103, TCR.Bchain, CD5	CD150, CD19, CD4, I.A-I.E
6	b4	CD19, I.A-I.E	TCR.Bchain, CD4, CD5
7	b5	I.A-I.E, CD19	TCR.Bchain, CD4, CD5
8	t3	CD4, CD5, TCR.Bchain, CD3	CD19, I.A-I.E
9	b6	CD80, I.A-I.E, CD19, CD11b, Ly.6A-E, CD274, CD185	TCR.Bchain, CD5, CD4
10	t4	CD4, FR4, CD5, Ly.6A-E, TCR.Bchain, CD73, CD357, CD279, CD3	CD19, I.A-I.E
11	t5	Ly.6C, CD8b, CD5, CD8a, CD183, CD73, CD27	CD19, I.A-I.E
12	b7	I.A-I.E, CD19, CD1d, CD274, Ly.6A-E	TCR.Bchain, CD4, CD5
13	t6	CD4, CD5, TCR.Bchain, FR4, CD3	CD19, I.A-I.E
14	b8	I.A-I.E, CD19	TCR.Bchain, CD4, CD5
15	t7	CD4, CD5, TCR.Bchain, CD3, FR4	CD19, I.A-I.E
16	t8	CD8b, CD8a, TCR.Bchain	CD4, CD19, I.A-I.E
17	t9	CD8b, CD8a, CD4, CD150, CD5, CD27, CD1d	CD19, I.A-I.E
18	t10	CD8b, Ly.6C, CD8a, CD5, CD73, CD27	CD150, CD4, CD19, I.A-I.E
19	b9	CD1d, CD19	Ly.6A-E, TCR.Bchain, CD4, CD5
20	t11	CD5, CD4, TCR.Bchain, CD27, CD3	CD19, I.A-I.E
21	t12	FR4, CD357, CD5, CD4, CD73, CD25, TCR.Bchain, CD27, CD279, CD3	CD19, I.A-I.E
22	b10	I.A-I.E, CD19	TCR.Bchain, CD4, CD5
23	b11	I.A-I.E, CD19	TCR.Bchain, CD4, CD5
24	n1	Ly.6G-Ly.6C, CD11b, Ly.6G, Ly.6C, CD150	Ly.6A-E, TCR.Bchain, CD19, CD4, CD5, I.A-I.E
25	e1
26	b12	CD19, I.A-I.E	TCR.Bchain, CD4, CD5
27	f1
28	t13	CD4, CD5, TCR.Bchain, CD3	CD19, I.A-I.E
29	t14	CD8b, CD8a, CD4	CD19
30	n1	CD11b	CD1d, Ly.6A-E, CD150, TCR.Bchain, CD19, I.A-I.E, CD5, CD4
31	d1	CD11b, CD11c, CD80, CD117, CD172a, I.A-I.E, CD366, CD210, CD107a	CD19, TCR.Bchain, CD5
32	m1	CD11b, Ly.6C, CD172a, CX3CR1, CD210, CD107a, VISTA, CD80, CD274	CD19, I.A-I.E, CD5, TCR.Bchain, CD4
33	b13	I.A-I.E, CD150, CD19, CD73	CD274, CD1d, TCR.Bchain, CD5, CD4
34	t15	CD8b, CD8a, CD103, TCR.Bchain	CD19, I.A-I.E, CD150, CD4
35	t16	Ly.6A-E, CD103, CD357, CD4, CD73, CD5	CD19, I.A-I.E
36	t17	CD5, CD4	CD19, I.A-I.E
37	m1	CD11b, CD14, CD80, F4-80, CD73, CD172a, CD93, CD107a, CD210, VISTA, CD370, CD95, CD223, CD366, Ly.6C, CD274	CD19, CD5
38	b14	I.A-I.E, CD19	CD5, TCR.Bchain, CD4
39	d2	I.A-I.E, CD11b, CD11c, CD274, CD205, CD273, CD80, CD40, CD25, CD107a, CD117, CD366, CD207, CD210, CD1d, CD95	CD19, CD5
40	f2	I.A-I.E, CD5, CD19, CD8b, CD4
41	e2		I.A-I.E, CD150, CD5, CD19, CD1d, TCR.Bchain, CD4, Ly.6A-E
42	d3	Ly.6C, Ly.6A-E, CD4	CD19, CD150, CD5, TCR.Bchain, I.A-I.E
43	i1	CD96, CD279, CD3	I.A-I.E, CD150, CD19, CD5, CD4
44	b1	CD11b, CD274	I.A-I.E, CD19, CD5, CD1d, CD4, TCR.Bchain, Ly.6A-E, CD150
45	b15	CD138, CD93, CD80	CD5, TCR.Bchain, CD4
(B) Transcript markers
cluster no.	cluster symbol	positive	negative
1	t1	Lef1, Gm2682	Camk1d, Ebf1, Bank1, Ly6d, Cd79b, Cd79a, H2-Ab1, H2-Eb1, H2-Aa, Cd74
2	b1		Fxyd5, Lars2
3	b2	Cd74, H2-Aa	Fxyd5, Hexb, Gphn, Il31ra, AY036118, Cdk8, Lars2, Cmss1, Gm42418, Camk1d
4	b3	Bank1, Ly6d, Cd74, H2-Aa, Cd79a, H2-Ab1, Gm31243, H2-Eb1, Ebf1, Ralgps2
5	t2	Cd8b1, Cd8a, Nkg7, Gm2682, Thy1, Ms4a4b, Cd3e, Cd3d, Lef1, Cd3g, Tmsb10	Cd79b, Bank1, Ly6d, Cd79a, H2-Ab1, H2-Eb1, H2-Aa, Cd74
6	b4	Camk1d, Gphn, Lars2, Il31ra	Fxyd5, Tmsb10
7	b5	Cdk8
8	t3	Cdk8, Igfbp4, Gm42418, Cmss1	Bank1, Ly6d, Cd79b, Cd79a, H2-Ab1, H2-Eb1, H2-Aa, Cd74
9	b6	S100a6, Crip1, Vim, Ahnak, Plac8, Sox5, Tagln2, Ly6a, Gm15987, Syk, Mzb1, Ly6d, Cd79a, Cd79b, Myadm
10	t4	Itgb1, Izumo1r, Slc9a9	Bach2, Ly6d, Cd79b, Cd79a, H2-Ab1, H2-Eb1, H2-Aa, Cd74
11	t5	Ccl5, Ly6c2, Nkg7, Il2rb, Ms4a4b, AW112010, Ctsw, Gm2682, Hcst, Il7r, Sidt1, Ahnak, Ctla2a, Gramd3, Thy1	Ralgps2, Cd79b, Cd79a, H2-Ab1, H2-Eb1, H2-Aa, Cd74
12	b7	Plac8, Cr2, Ebf1, Mzb1, Ly6d, Ms4a1, Cd79b, Bank1, Cd79a, Blnk, Cd74, H2-Eb1, Ly86, H2-Aa, Unc93b1
13	t6	Igfbp4, Lef1, Gm2682	Cd79b, Cd79a, H2-Ab1, H2-Eb1, H2-Aa, Cd74
14	b8	Cd83, Il4i1, H2-Ab1, Cd74, H2-Aa, Fcer2a, H2-Eb1, Ifi30, H2-DMb2, Samsn1, Swap70	Fxyd5
15	t7	Camk1d, Gphn, Lars2, Il31ra, Hexb, Jarid2, AY036118	Cd37, H3f3a, Cd79b, Cd79a, H2-Ab1, H2-Eb1, H2-Aa, Cd74
16	t8	Cd8b1, Cdk8, Cd8a, Gm42418, Cmss1, Lars2, Camk1d, Il31ra	Cd79b, Cd79a, H2-Ab1, H2-Eb1, H2-Aa, Cd74
17	t9	Rag1, Arpp21, Gm4258, Themis, Dntt, Satb1, Cd8b1, Cd8a, Glcci1, Tcf7, Aqp11, Ccr9, Ssbp2, Camk4, Rmnd5a	Cd74, H2-Aa, Tmsb10, H2-Eb1, H2-K1, H2-Ab1, Cd79a, H2-D1, Eef1a1, B2m, Tmsb4x, Fau, Cd79b, Shisa5, Cd52
18	t10	Ly6c2, Cd8b1, Nkg7, Ms4a4b, Sidt1, Dapl1, Gm2682, Cd8a, Ctsw, Cd3d, Tmsb10, Epsti1, Eef1b2, Dnajc15, Il7r	Cd79b, Cd79a, H2-Ab1, H2-Eb1, H2-Aa, Cd74
19	b9	Ly6d, Vpreb3, Cd79b, Cd79a, Ms4a1, Ifi30, Ebf1, Cd24a, Spib	Tpt1, Camk1d, Fxyd5
20	t11	Tox, Cd5, Satb1, Lef1, Tcf7	Cd79b, Cd79a, H2-Ab1, H2-Eb1, H2-Aa, Cd74
21	t12	Ikzf2, Il2ra, Inpp4b, Izumo1r, Foxp3, Ctla4, Tnfrsf4, Il2rb, Ifi27l2a	Cd79b, Cd79a, H2-Ab1, H2-Eb1, H2-Aa, Cd74
22	b10	Ncl, Mif, Hsp90ab1, Eif5a, Cd74, H2-Ab1, Fcmr, Nme1, Ptma, Hspa8, Nme2, Hspa5, H2-Aa, Npm1, Hspe1
23	b11	Bcar3, Fcmr, H2-Aa	Fxyd5, Crip1
24	n1	S100a9, S100a8, Retnlg, Lcn2, Wfdc17, Tyrobp, S100a11, Wfdc21, Ifitm1, S100a6, Ifitm2, Alox5ap, Msrb1, Csf3r, Pglyrp1	Cd74, Tmsb10, Eef1a1, H2-Aa, H2-Eb1, H2-Ab1, Cd79a, Eef2, Tpt1, Rack1, Ppia, H2-K1, Hsp90ab1, Ly6e, Ptma
25	e1	Hbb-bs, Hba-a1, Hba-a2, Hbb-bt, Alas2, Bpgm, Mkrn1, Snca, Ube2l6, Gpx1, Tent5c, Slc25a39, Isg20, Bnip3l, Fech	Eef1a1, Tmsb10
26	b12	Ifi27l2a, Ly6a, Stat1
27	f1		Cd74, H2-Aa, H2-Eb1, H2-Ab1, Cd79a, Tmsb4x, Tpt1, Eef1a1, H3f3a, Cd79b, Fau, Ly6e, H2-D1, Rack1, Ppia
28	t13	Stat1, Ifi27l2a, Ifi47, Igtp, Slfn1, Igfbp4	Cd79b, Cd79a, H2-Ab1, H2-Eb1, H2-Aa, Cd74
29	t14	Hmgb2, Stmn1, Hist1h1b, Hist1h2ae, H2afz, Mki67, Hmgb1, Top2a, Hmgn2, Ptma, Ube2c, Pclaf, H2afx, H2afv, Ube2s	Ltb, Inpp4b, Cd79a, Ripor2, H2-Eb1, H2-D1, Klf2, H2-Aa, Cd74, Shisa5, H2-K1
30	n1	Gzma, Ccl5, Nkg7, Tyrobp, AW112010, Fcer1g, Ncr1, Klrb1c, Il2rb, Klrk1, Ahnak, Cd7, Lgals1, Klre1, Ctsw	Inpp4b, Cd79b, H2-Ab1, Cd79a, H2-Eb1, H2-Aa, Cd74
31	d1	Cst3, Lyz2, Tyrobp, Ifitm3, Psap, Fcer1g, H2-Ab1, H2-Eb1, H2-Aa, Plbd1, S100a4, Atox1, Gpx1, Alox5ap, Tmem176b	Gimap3, Cd37, Inpp4b, Ikzf3, Gimap6, Bach2, Ablim1, Ripor2, Ets1, Ptprcap, Cd79b, Cd79a
32	m1	Lyz2, Ifitm3, Fcer1g, Tyrobp, Psap, Cst3, Cebpb, Alox5ap, Lgals3, Gpx1, Apoe, Ifitm2, Lst1, S100a4, Ftl1	Cd79a, H2-Eb1, H2-Aa, Cd74, Cd79b, H2-Ab1, Ptprcap, Bach2, Ltb, Aff3, Inpp4b, Cd37, Ets1, Ablim1, Ripor2
33	b13	Basp1, Mef2b, Bach2, Lpp, Mzb1, Ms4a1, Neil1, Hmgb2, Aicda, Rgs13, Pold4, Sypl, Tmem131, Gapdh, Jchain	Satb1, Grap2, S100a10, Sell, Shisa5, Fxyd5, Klf2
34	t15	Cd8b1, Cd8a, Cd3e, Prkch, Tmsb10, Cd3g, Cd3d, Ms4a4b	Cd79b, H2-Ab1, Cd79a, H2-Eb1, H2-Aa, Cd74
35	t16	S100a6, Lgals1, S100a4, S100a10, Ahnak, Itgb1, Il7r, Vim, S100a11, Id2, Crip1, Cd7, Thy1, Cxcr6, Il18r1	Bach2, Cd79b, H2-Ab1, Cd79a, H2-Eb1, H2-Aa, Cd74
36	t17	Tox, Dock2, Themis, Skap1, Slc9a9, Arhgap15, Maml2, Camk4, Inpp4b, Mbnl1, Satb1, Utrn, Ppm1h, Tnik, Prkcq	Cd74, H2-Aa, Fau, Tmsb4x, Tmsb10, Tpt1, H2-Eb1, H2-Ab1, Cd79a, Cd52, Cdk8, Cmss1, Fth1, Ppia, Actb
37	m1	Lyz2, Fn1, Slpi, Apoe, C1qb, C1qc, C1qa, Ccl6, Ecm1, Wfdc17, Trf, Thbs1, Ifitm3, Tyrobp, Cfp	Cd79a, Cd74, Cd79b, Ltb, Coro1a, Tmsb10, Cd52, H2-Eb1, H2-Aa, Limd2, Ptprcap, Bach2, Inpp4b, Ets1, Aff3
38	b14	Ebf1, Bank1, Aff3, Bach2, Immp2l, Man1a, Mef2c, Dock2, March1, Pax5, Ralgps2, Ppp3ca, Fchsd2, Foxp1, Prkce	Tmsb10, Tpt1, Tmsb4x, Eef1a1, Ppia, Fau, Pfn1, Actb, Eef1b2, Rack1, Cd52, Ubb, Gm42418, Cmss1, Cfl1
39	d2	Ccl5, Fscn1, Cst3, Apol7c, Epsti1, Tmem123, Fabp5, Marcksl1, Tmem176b, Marcks, Crip1, Ftl1, Tmsb4x, Basp1, Vim	Cd79a, Ly6e, Arhgap15, Cd79b, Rac2, Shisa5, Ripor2, Bach2, Klf2, Ltb, Inpp4b, Coro1a, Ptprcap, Cd37, Ets1
40	f2
41	e2	Hbb-bs, Hba-a1, Hbb-bt, Hba-a2, Car2, Gpx1, Prdx2, Slc4a1, Alas2, Cd24a, Mki67, Gypa, Hmbs, Hist1h2ae, Apol11b	Cd74, Tmsb10, Tmsb4x, H2-Aa, Cd52, H2-Eb1, H2-Ab1, Cd79a, Coro1a, Arhgdib, Actg1, H2-K1, Shisa5, Arhgap15, Limd2
42	d3	Bst2, Tyrobp, Siglech, Psap, Cox6a2, Irf8, Tcf4, Grn, Ctsb, Runx2, Ctsl, Ly6c2, Klk1, Mpeg1, Grm8	Shisa5, Limd2, Ltb, Gimap3, Cd79a, Tmsb10, Bach2, Cd79b
43	i1	Ccl5, Cd7, Csf1, AW112010, Itgad, Klre1, Cd3g, Prkch, Chn2, Klrc1, Il2rb, Cd3e, Tox, Itga4, Dad1	Cd74, H2-Aa, H2-Eb1, H2-Ab1, Cd79a, Cd79b, Klf2, Cd37, Bach2, Tmsb10, Inpp4b, Foxp1, Ltb, Satb1, Aff3
44	b1	Ccl6, Ifitm1, Ccl3, Ccl4, Tyrobp, Hdc, Alox5ap, Ccl9, Lilr4b, Csf1, Cd63, Fcer1g, Csf2rb, Gata2, Cyp11a1	Cd74, H2-Aa, H2-Eb1, H2-Ab1, Cd79a, Tmsb10, Cd79b, Bach2, Cd52, Shisa5, Aff3, H2-K1, Ablim1, Ptprc, Nme2
45	b15	Jchain, Slpi, Mzb1, Hsp90b1, Gm30211, Xbp1, Txndc5, Pdia4, Ssr4, Hspa5, Creld2, Sec11c, Edem1, Manf, H13	Tmsb10, Actg1, Tmsb4x, Btg1, Bach2, Coro1a, Ltb, Ripor2, Limd2, Pfn1, Cnn2, Lcp1, Ccnd3, Sh3bgrl3, Satb1
