## Supplementary Tables (Chatterjee et al) for "Kinetic patterns of single cell gene expression discriminate between the murine cellular responses to live attenuated and inactivated Yellow Fever vaccines": Table S2.xlsx

### Sheet: sheet 1
(A) dLN
Time	Vax	Sex	τ1	b1	b2	b3	τ2	b4	b5	τ3	b6	τ4	τ5	b7	τ6	b8	τ7	τ8	τ9	τ10	b9	τ11	τ12	b10	b11	ν1	e1	b12	φ1	τ13	τ14	n1	d1	μ1	b13	τ15	τ16	τ17	m1	b14	d2	φ2	e2	d3	i1	β1	b15
D0	Vipex	M	1530	584	1212	984	880	610	393	548	99	243	484	154	325	200	580	365	13	476	139	339	421	114	215	6	4	183	295	145	20	93	45	13	13	136	165	286	18	120	101	70	0	25	0	0	0
D0	Vipex	F	1544	355	1100	731	1237	551	311	550	82	257	249	149	166	206	671	502	14	451	71	297	323	126	174	1	0	196	301	224	15	46	24	12	16	154	107	260	19	80	57	46	0	15	0	0	1
D1	YF17D	M	1621	773	1668	638	1013	354	582	719	63	240	398	126	229	228	272	416	2	522	96	318	421	135	234	5	1	30	23	104	8	45	28	19	14	101	88	23	17	20	32	76	0	18	0	0	0
D1	InYF	M	1343	621	1252	1006	1070	346	504	857	57	250	301	121	734	266	398	432	11	536	100	438	398	313	251	75	1	9	35	88	10	31	39	40	9	123	70	26	75	40	49	80	0	5	0	3	0
D1	YF17D	F	1726	579	1194	612	1550	278	465	709	75	279	261	167	218	219	312	490	4	591	101	324	389	174	228	48	5	834	21	602	10	36	31	21	31	131	105	36	13	33	58	156	0	20	6	0	4
D1	InYF	F	1020	460	873	727	1060	261	407	671	72	214	219	152	516	236	286	433	3	395	67	340	355	370	208	87	1	17	34	46	1	32	52	34	15	140	79	21	81	31	112	173	0	3	0	3	0
D3	YF17D	M	611	617	961	725	511	612	442	303	72	224	294	168	217	499	222	196	0	315	111	159	203	226	268	9	2	1200	27	389	11	55	37	15	8	51	45	41	7	44	30	11	2	2	0	13	1
D3	InYF	M	1020	822	1188	1131	724	783	664	430	76	237	366	194	225	1018	295	309	4	306	88	228	281	407	285	5	0	23	22	56	11	38	20	16	4	111	65	33	16	32	63	14	0	4	0	24	1
D3	YF17D	F	964	591	954	878	923	660	551	389	93	198	261	262	290	853	241	333	3	377	78	179	241	336	269	1	1	347	16	195	10	39	22	7	1	86	45	33	6	39	52	8	0	3	0	14	1
D3	InYF	F	1012	678	820	686	785	599	443	389	119	188	269	224	294	728	287	295	8	303	116	188	227	284	257	18	0	30	15	35	13	37	23	9	19	81	70	34	13	25	36	6	13	6	7	14	8
D5	YF17D	M	928	1642	1084	1564	725	649	840	373	160	434	410	329	411	264	177	200	1	358	277	188	213	430	353	1	0	279	39	182	16	60	75	7	11	64	48	17	9	54	41	50	0	24	0	0	6
D5	InYF	M	978	1527	1674	962	596	729	979	453	119	984	307	221	336	2121	185	178	4	259	78	198	249	476	288	2	0	18	27	26	99	43	42	12	59	49	219	30	22	44	66	49	0	15	0	12	7
D5	YF17D	F	1018	1282	1034	1366	1061	622	733	363	164	517	363	482	389	340	172	264	3	361	207	188	245	445	477	4	0	770	37	341	29	58	58	14	22	87	63	20	12	62	57	36	0	18	0	3	9
D5	InYF	F	1059	1308	1453	870	905	696	884	399	166	1243	358	293	326	1901	158	286	4	278	80	198	293	548	289	4	0	13	19	36	95	30	40	11	202	72	207	21	30	46	72	48	0	18	0	3	21
D7	YF17D	M	111	146	124	128	123	144	53	22	12	59	59	41	66	38	79	39	0	24	13	25	37	50	37	1	0	13	0	17	0	6	4	0	7	11	5	3	0	10	1	0	0	1	0	1	0
D7	InYF	M	128	266	236	247	112	213	104	43	25	130	70	67	68	254	74	25	0	43	15	19	63	110	60	1	0	137	0	24	17	11	3	4	130	4	12	9	5	15	7	1	0	2	0	0	1
D7	YF17D	F	241	256	206	280	231	224	73	83	53	98	82	64	133	66	102	72	0	51	27	27	56	60	63	1	0	23	5	19	11	10	16	0	27	15	19	10	6	21	9	0	0	6	0	0	12
D7	InYF	F	217	249	234	246	146	295	132	44	28	188	56	101	87	402	75	54	1	34	11	33	51	109	90	0	0	3	0	3	25	4	6	2	191	12	33	7	10	29	6	1	0	2	0	1	5
D30	YF17D	M	628	406	617	549	457	333	247	246	30	184	144	97	207	271	192	167	0	146	60	149	200	88	122	0	1	14	5	33	12	32	4	4	66	51	50	16	4	21	19	6	0	6	0	0	1
D30	InYF	M	477	403	530	568	350	277	197	189	48	115	172	84	210	118	136	128	1	168	99	98	178	71	90	1	0	9	10	30	10	22	9	7	23	30	49	13	9	23	16	11	0	5	0	1	2
D30	YF17D	F	633	371	382	507	527	322	168	224	52	112	155	107	150	145	209	200	1	109	65	137	152	66	108	8	1	20	8	59	4	17	10	8	23	49	71	16	0	17	12	2	0	5	1	0	2
D30	InYF	F	435	343	412	443	463	335	212	162	38	130	92	130	117	182	147	135	0	150	51	79	130	106	133	2	0	346	8	170	8	11	4	5	41	49	36	21	3	26	13	2	0	6	0	1	1
D0	naïve	M	1585	744	1696	835	1396	786	492	537	47	91	287	187	164	280	681	558	9	478	145	326	375	164	303	2	1	459	508	280	37	85	56	10	11	164	92	250	29	172	118	58	0	25	0	0	1
D0	naïve	F	2489	502	1248	725	2057	596	387	850	33	72	264	147	250	183	959	815	15	465	135	392	397	119	237	3	2	126	600	222	27	80	42	18	2	246	123	381	19	123	97	72	0	21	0	0	0
Dint	vipex	F	1379	717	812	806	1094	415	396	538	74	219	214	157	364	156	327	364	6	304	122	261	295	126	184	10	2	28	18	47	5	12	14	6	15	109	72	37	1	32	35	59	0	11	0	1	0
Dint	vipex	M	841	329	413	483	556	228	207	343	40	114	168	45	338	89	219	215	0	239	83	164	190	89	86	0	0	10	13	43	7	20	5	3	12	46	63	14	0	17	34	9	0	15	0	0	0
(B) spleen
Time	Vax	Sex	τ1	b1	b2	b3	τ2	b4	b5	τ3	b6	τ4	τ5	b7	τ6	b8	τ7	τ8	τ9	τ10	b9	τ11	τ12	b10	b11	ν1	e1	b12	φ1	τ13	τ14	n1	d1	μ1	b13	τ15	τ16	τ17	m1	b14	d2	φ2	e2	d3	i1	β1	b15
D0	Vipex	M	822	1439	799	1453	557	836	505	276	410	892	510	687	379	202	277	145	2	325	580	107	284	410	207	101	35	141	89	163	109	135	245	200	377	41	50	171	33	58	29	16	3	30	114	18	31
D0	Vipex	F	476	613	412	591	484	503	310	156	197	398	300	465	223	121	211	139	0	247	226	80	141	238	114	86	31	168	100	120	121	102	142	122	219	53	31	88	38	41	34	5	4	20	89	16	22
D1	YF17D	M	859	1362	956	697	484	596	678	370	242	592	374	511	278	207	208	157	1	238	501	122	217	278	180	150	33	13	16	74	80	110	179	107	302	33	33	23	6	31	16	17	8	30	43	11	13
D1	InYF	M	610	914	710	881	492	487	579	395	164	794	346	600	524	140	219	156	0	218	262	126	251	343	135	467	17	32	27	63	79	66	188	64	341	50	15	32	20	25	40	18	8	16	51	14	23
D1	YF17D	F	647	791	589	494	541	311	366	272	156	420	270	418	200	127	120	141	3	145	427	88	160	220	116	79	18	153	12	82	40	69	112	82	235	32	30	22	11	28	29	12	5	19	32	3	7
D1	InYF	F	597	714	483	556	527	375	362	282	158	576	266	535	359	92	165	167	1	195	195	97	201	246	113	255	11	19	19	38	47	97	161	57	245	31	23	23	16	22	40	12	9	22	92	5	29
D3	YF17D	M	309	1023	429	443	193	586	327	114	287	182	208	174	175	60	142	52	0	82	369	16	73	61	82	143	46	32	8	47	4	88	48	71	37	9	10	29	44	30	6	7	2	6	15	27	2
D3	InYF	M	300	1208	496	571	187	656	421	109	824	266	246	206	212	93	117	66	151	84	484	64	91	120	94	210	65	21	19	37	38	87	78	143	47	16	12	37	142	60	9	13	12	8	4	41	11
D3	YF17D	F	267	706	320	450	250	523	264	95	769	282	193	256	153	78	95	78	313	95	280	92	77	115	81	67	50	13	8	24	49	77	72	64	74	12	7	32	53	37	9	13	8	10	18	22	1
D3	InYF	F	326	769	359	407	264	507	269	112	585	328	255	191	172	92	117	64	72	76	255	96	97	99	97	94	40	14	9	15	44	83	49	63	40	13	22	55	33	28	9	2	188	23	75	36	30
D5	YF17D	M	843	1354	714	952	556	588	561	359	210	739	497	508	387	168	247	173	1	190	620	111	214	320	167	101	49	37	8	119	35	213	179	163	220	30	58	39	5	53	18	14	45	36	24	20	14
D5	InYF	M	618	1106	763	822	382	552	468	263	205	583	408	505	258	152	183	102	1	146	306	89	229	288	148	186	46	32	19	65	63	139	110	153	205	24	88	24	13	41	14	9	119	26	10	16	24
D5	YF17D	F	648	821	538	718	587	481	362	271	197	520	274	573	227	162	177	161	3	144	411	83	184	305	158	136	33	28	17	78	56	119	91	104	147	44	62	31	9	31	23	7	41	27	19	17	25
D5	InYF	F	610	965	598	586	501	551	439	215	230	646	396	720	228	216	165	158	1	113	207	77	218	322	149	341	46	31	10	40	66	95	98	76	207	20	103	32	16	36	24	11	60	18	25	18	18
D7	YF17D	M	243	489	282	294	167	263	128	56	111	185	264	236	97	54	127	51	0	64	116	28	91	99	57	68	4	13	7	34	14	61	65	52	42	13	18	10	16	22	20	1	16	7	3	4	7
D7	InYF	M	193	422	223	390	164	364	135	68	80	214	94	255	132	90	119	34	0	38	132	47	103	111	69	68	4	11	3	12	7	51	68	56	32	5	17	13	6	14	6	1	7	6	3	6	2
D7	YF17D	F	113	238	117	179	127	157	71	33	59	137	169	170	69	42	66	35	0	26	80	11	55	65	38	36	4	4	3	7	7	31	27	20	27	13	21	9	6	15	8	0	3	6	6	6	4
D7	InYF	F	203	439	184	284	233	303	129	60	75	188	130	279	159	54	146	48	0	66	100	22	112	105	53	69	4	5	2	18	16	46	42	23	37	22	26	18	8	31	6	1	5	4	2	4	6
D30	YF17D	M	114	366	193	274	116	269	161	54	78	142	74	141	78	47	95	31	0	45	182	31	85	84	46	32	5	5	3	3	4	42	37	35	11	1	3	11	6	7	3	2	5	7	6	3	7
D30	InYF	M	107	358	183	279	80	247	140	31	69	125	133	146	54	51	54	27	0	41	183	15	55	66	46	80	2	5	5	8	3	57	36	41	10	6	6	16	2	15	5	1	40	7	4	4	9
D30	YF17D	F	221	411	186	356	231	288	177	63	96	201	214	248	100	61	91	72	0	52	153	35	114	122	70	26	4	14	6	23	6	47	40	21	14	17	15	37	2	18	9	3	3	7	3	1	18
D30	InYF	F	131	310	159	243	137	238	128	52	55	119	97	212	66	54	72	50	0	54	127	20	57	88	56	46	1	54	2	24	6	48	33	36	6	9	11	8	13	18	2	0	15	6	9	9	4
D0	naïve	M	419	641	353	430	303	396	259	126	105	177	164	374	129	82	139	84	1	113	370	58	108	178	88	51	23	93	89	46	63	123	110	68	79	20	12	58	29	39	15	3	41	15	37	12	13
D0	naïve	F	430	592	318	514	420	406	250	131	68	47	182	355	112	103	141	102	0	113	346	49	91	161	114	53	16	97	84	49	47	165	90	86	5	37	13	56	21	36	23	4	7	12	9	9	4
Dint	vipex	M	843	1477	784	1098	578	858	660	304	284	569	392	569	416	173	282	175	2	211	482	108	221	330	166	105	42	31	23	110	41	155	175	138	152	31	30	41	45	50	36	24	23	18	27	10	14
Dint	vipex	F	594	1062	601	671	529	469	391	220	202	447	267	465	230	117	167	176	0	155	487	91	200	220	159	71	15	33	17	45	28	103	108	69	160	35	18	32	9	41	30	12	14	19	56	11	14
(C) PBMC
Time	Vax	Sex	τ1	b1	b2	b3	τ2	b4	b5	τ3	b6	τ4	τ5	b7	τ6	b8	τ7	τ8	τ9	τ10	b9	τ11	τ12	b10	b11	ν1	e1	b12	φ1	τ13	τ14	n1	d1	μ1	b13	τ15	τ16	τ17	m1	b14	d2	φ2	e2	d3	i1	β1	b15
D0	Vipex	M	164	510	287	253	115	233	140	51	966	39	153	33	92	46	59	129	1039	48	295	442	25	47	25	78	614	42	16	49	369	80	127	141	2	16	6	104	252	35	9	58	5	5	0	16	1
D0	Vipex	F	227	95	53	61	175	65	29	48	959	23	125	75	91	16	68	219	2288	25	62	760	60	21	9	12	603	20	8	115	439	49	100	38	0	17	4	144	82	18	20	15	10	5	50	4	0
D1	YF17D	M	217	1257	705	299	141	339	361	77	533	57	235	56	139	54	32	36	17	88	420	13	21	18	69	353	831	27	173	24	81	100	121	274	0	5	6	22	150	41	0	23	0	4	0	13	0
D1	InYF	M	144	348	272	295	138	146	147	83	336	47	141	64	213	54	33	61	492	55	101	166	31	60	38	2274	572	13	100	18	235	75	140	294	26	8	6	36	149	21	7	17	0	4	0	7	5
D1	YF17D	F	129	274	141	82	114	70	79	52	406	39	144	43	84	14	33	137	1203	30	155	461	38	18	20	73	647	96	65	23	396	52	71	109	0	16	4	72	125	15	11	34	2	5	1	7	1
D1	InYF	F	74	173	95	79	71	50	51	50	599	61	116	54	89	10	36	84	630	24	70	163	25	17	11	269	477	4	46	10	175	48	73	113	0	4	3	51	149	15	3	20	0	4	3	2	1
D3	YF17D	M	258	698	357	360	200	373	251	86	147	217	155	159	173	58	110	42	2	83	243	34	81	98	60	91	25	22	8	44	6	62	53	40	53	6	10	20	19	24	7	2	5	9	7	13	6
D3	InYF	M	334	836	403	524	227	546	347	112	332	282	190	287	184	101	153	58	51	87	376	49	111	149	91	126	29	14	15	35	13	66	50	72	63	9	12	34	53	30	11	13	8	18	12	26	5
D3	YF17D	F	272	681	300	407	274	431	246	66	406	256	184	290	123	82	96	59	99	98	230	49	91	143	80	49	20	13	11	24	38	69	55	36	91	17	6	22	29	28	6	8	6	10	14	8	5
D3	InYF	F	330	576	297	320	241	362	196	99	317	366	195	251	171	65	90	76	27	55	187	52	109	106	80	99	21	9	5	23	53	44	74	44	64	20	23	28	19	24	28	4	296	7	61	8	43
D5	YF17D	M	224	817	432	343	143	320	262	89	415	65	218	31	138	37	53	95	888	59	244	257	34	20	38	74	447	20	9	27	167	97	39	150	0	8	15	29	27	18	7	52	0	4	1	12	0
D5	InYF	M	165	780	354	256	105	274	283	65	724	78	157	40	117	49	19	69	364	51	113	87	26	17	40	369	385	44	4	9	78	88	49	250	0	3	35	15	79	12	0	46	0	2	2	24	1
D5	InYF	F	141	386	172	107	112	205	171	67	1385	138	224	68	74	52	47	47	221	33	41	59	31	26	33	274	283	12	8	8	66	87	42	92	0	3	50	19	108	8	6	30	0	3	2	22	0
D5	YF17D	F	89	194	93	77	52	68	71	26	123	31	59	12	51	13	9	66	610	17	115	169	29	15	14	22	157	8	3	11	107	33	15	33	0	5	7	28	15	5	2	15	2	3	1	1	0
D7	YF17D	M	37	217	193	60	45	113	47	25	282	21	148	15	37	16	48	68	526	15	47	122	17	4	11	82	89	13	0	2	73	37	15	67	0	6	6	16	14	10	0	0	0	1	0	4	0
D7	InYF	M	29	176	139	66	26	78	26	10	223	15	56	15	25	18	54	76	649	8	43	173	15	7	17	74	90	6	4	4	124	29	24	69	0	2	5	16	27	9	0	3	1	0	0	5	1
D7	YF17D	F	28	75	43	30	36	35	24	20	329	10	85	23	24	23	32	145	1205	4	24	310	32	2	8	22	121	5	2	2	116	11	15	14	4	1	4	35	9	3	2	2	0	1	0	2	1
D7	InYF	F	44	206	125	48	45	100	29	34	171	24	70	20	33	21	48	129	857	15	35	181	27	9	16	124	111	5	2	4	113	28	33	91	0	0	7	25	25	9	0	0	1	3	2	7	0
D30	YF17D	M	30	121	61	40	12	64	23	20	238	5	50	24	18	7	13	31	345	3	43	112	18	6	11	17	26	2	1	10	141	18	50	53	0	0	1	11	25	1	0	0	0	0	1	3	1
D30	InYF	M	12	178	124	42	5	58	36	4	290	8	66	31	12	13	7	22	123	10	66	37	9	4	6	40	18	7	0	1	91	44	45	118	1	0	0	12	25	7	0	4	0	2	1	5	3
D30	InYF	F	43	92	52	40	28	53	24	22	410	8	34	70	27	11	24	54	382	7	31	113	21	5	9	29	25	12	5	13	210	20	50	77	3	2	1	11	32	4	0	0	0	1	0	2	3
D30	YF17D	F	44	34	17	12	38	13	4	16	87	6	38	10	13	3	17	70	679	5	17	174	37	0	1	8	18	0	2	26	381	10	9	15	1	0	2	37	8	4	1	4	1	2	0	2	1
D0	naïve	M	222	709	347	251	129	349	190	58	1329	52	161	136	96	51	56	62	522	63	215	234	27	36	47	84	592	86	20	44	111	134	101	169	1	13	6	111	193	55	3	59	4	9	4	9	3
D0	naïve	F	147	258	120	87	62	116	62	40	1373	25	82	61	48	20	40	52	420	15	150	137	15	22	10	17	326	45	15	29	63	62	115	39	0	3	5	51	77	35	1	21	0	6	12	10	0
Dint	vipex	M	271	1025	489	436	194	454	348	92	561	146	194	110	173	82	98	113	884	85	299	243	78	80	63	151	428	30	48	30	323	118	83	214	24	4	12	51	80	31	5	26	4	5	4	9	1
Dint	vipex	F	125	328	151	108	86	122	94	50	772	42	130	48	60	23	34	105	930	38	173	218	45	18	28	40	307	8	4	14	258	56	45	105	0	6	5	34	32	16	3	30	2	2	1	0	1
(D) ndLN
Time	Vax	Sex	τ1	b1	b2	b3	τ2	b4	b5	τ3	b6	τ4	τ5	b7	τ6	b8	τ7	τ8	τ9	τ10	b9	τ11	τ12	b10	b11	ν1	e1	b12	φ1	τ13	τ14	n1	d1	μ1	b13	τ15	τ16	τ17	m1	b14	d2	φ2	e2	d3	i1	β1	b15
D0	Vipex	M	686	308	496	405	452	190	164	252	46	135	204	80	166	82	170	161	3	244	52	146	180	40	94	4	0	65	28	77	14	44	29	8	12	80	78	45	8	26	46	42	0	21	2	2	1
D0	Vipex	F	679	194	562	368	536	164	129	219	24	93	123	67	85	88	142	206	1	183	30	102	124	71	90	3	0	73	29	91	8	22	6	3	9	51	44	39	4	24	20	14	0	7	0	0	1
D1	YF17D	M	871	228	618	252	532	102	122	369	20	102	132	46	145	74	162	175	1	280	18	145	232	34	105	2	1	9	228	36	28	15	17	7	1	59	42	18	4	8	20	20	0	9	0	0	0
D1	InYF	M	416	135	297	125	249	77	92	183	4	80	103	30	86	25	128	97	2	118	13	98	104	20	51	2	1	6	411	26	40	15	7	1	5	32	26	15	3	10	5	32	0	1	0	0	0
D1	YF17D	F	1276	346	881	433	1022	183	266	575	44	151	185	110	172	159	272	344	8	373	47	225	317	99	162	1	1	156	170	173	9	30	15	2	1	118	85	33	1	14	41	41	0	13	0	0	0
D1	InYF	F	893	238	546	298	605	126	166	436	29	158	142	70	160	55	245	219	6	188	45	163	213	37	89	2	0	4	173	50	11	22	7	1	3	77	65	13	8	17	15	18	0	5	0	0	0
D3	InYF	M	486	204	407	281	260	185	134	180	23	81	79	40	117	91	183	91	0	104	42	82	130	47	65	0	0	6	7	25	3	14	5	0	3	35	40	10	1	4	20	21	0	4	0	0	1
D3	YF17D	F	369	157	296	269	264	158	83	147	26	61	83	50	89	51	126	110	2	139	24	81	102	37	61	0	0	8	5	42	3	5	4	0	3	23	27	10	1	5	12	16	0	16	0	2	0
D3	InYF	F	618	277	446	330	453	242	167	279	49	95	127	82	161	106	244	170	5	126	41	108	167	56	107	1	0	8	5	30	1	21	3	3	0	47	66	19	5	7	44	18	0	6	0	0	0
D3	YF17D	M	89	32	55	39	44	30	13	25	5	10	17	4	27	12	25	23	0	16	8	15	23	2	6	1	0	0	0	9	0	1	0	0	0	10	11	1	0	2	0	0	0	0	0	0	0
D5	YF17D	M	758	244	535	304	468	109	161	300	18	142	166	55	156	91	124	158	1	182	41	127	178	43	75	1	1	10	568	54	45	30	57	4	1	52	59	14	4	6	63	13	0	18	0	1	1
D5	InYF	M	482	199	519	191	277	117	147	188	29	86	117	47	111	85	100	97	3	126	47	78	118	23	68	2	0	4	869	35	144	24	42	2	0	24	61	6	18	8	49	6	0	4	1	1	0
D5	YF17D	F	931	197	595	284	687	135	138	350	26	91	96	62	143	100	138	219	8	178	42	129	125	52	80	0	1	32	517	82	39	19	20	4	8	68	83	12	6	10	50	20	0	5	0	0	0
D5	InYF	F	686	358	770	291	505	163	251	270	44	152	106	97	116	266	112	148	1	140	35	136	134	54	144	3	1	4	304	30	13	11	18	3	17	44	74	14	9	8	44	15	0	4	0	5	9
D7	YF17D	M	124	68	119	78	82	58	31	43	7	21	36	14	33	27	48	29	0	29	8	28	33	5	21	0	0	3	0	10	0	7	2	1	2	6	14	7	5	3	4	1	0	1	0	0	0
D7	InYF	M	148	91	157	136	138	72	41	74	8	30	34	15	96	44	64	38	1	32	18	55	52	16	27	0	0	1	0	16	4	8	3	0	1	10	18	3	3	2	5	1	0	5	0	0	0
D7	YF17D	F	218	110	155	192	189	95	53	70	13	42	60	28	84	50	64	67	1	42	18	51	47	11	37	0	0	4	2	12	5	6	2	0	3	31	15	7	2	4	5	0	0	3	1	0	0
D7	InYF	F	200	57	96	128	137	76	35	68	8	37	36	21	43	69	56	54	2	34	16	48	54	13	25	1	0	1	2	12	1	9	4	3	4	17	18	3	2	5	5	3	0	2	0	0	0
D30	YF17D	M	329	66	132	103	254	43	49	154	11	40	84	6	63	38	120	94	0	63	7	80	59	9	15	0	0	4	6	8	8	9	6	0	5	26	27	6	1	1	4	1	0	4	0	0	0
D30	InYF	M	308	135	334	234	294	79	107	128	12	64	107	37	83	54	105	113	3	99	29	68	94	29	41	4	0	3	7	11	5	11	15	13	3	27	26	2	10	7	6	4	0	5	0	0	0
D30	YF17D	F	442	104	272	216	478	75	81	211	13	69	135	53	68	71	157	190	3	99	25	102	105	37	51	0	0	20	7	37	14	10	14	1	15	53	41	9	0	2	8	8	0	3	0	0	1
D30	InYF	F	410	111	201	149	441	64	64	162	13	46	80	31	73	41	106	136	1	108	18	71	71	22	40	0	0	44	12	134	5	8	8	2	2	44	36	10	1	7	11	4	0	6	0	0	0
D0	naïve	M	948	334	688	387	761	183	193	351	17	45	125	59	93	80	213	295	8	278	58	174	205	78	109	2	0	122	38	127	8	42	9	6	4	83	28	51	6	23	46	21	0	17	0	0	0
D0	naïve	F	919	240	553	363	891	159	156	311	19	44	116	73	89	112	190	310	6	210	50	146	152	70	113	1	0	67	41	88	13	34	12	2	1	95	51	68	6	18	41	25	0	11	0	0	1
Dint	vipex	F	863	255	604	312	642	154	156	326	38	89	118	51	115	87	191	232	0	181	38	149	152	50	102	1	0	7	234	27	10	18	37	2	6	78	39	13	0	15	28	24	0	7	0	0	0
Dint	vipex	M	752	251	533	297	585	143	133	319	27	106	152	40	188	98	220	223	4	181	60	179	180	34	80	0	0	16	332	40	14	19	22	2	4	68	45	14	1	7	19	17	0	7	0	0	0
